# Competition with *Pseudomonas aeruginosa* induces *Staphylococcus aureus* in an antibiotic-tolerant viable but non culturable state

**DOI:** 10.1101/2025.04.30.651255

**Authors:** Urszula Łapińska, Nicolas Oswaldo Gomez, Gayathri Chandran, Thomas Tunstall, Sophia Zborowsky, Giulia Tolle, Anthony D. Verderosa, María García-Castillo, Paul A. O’Neill, Audrey Farbos, Aaron R. Jeffries, Andrew J. Young, Rafael Canton, Pierluigi Caboni, Mark A. T. Blaskovich, Adilia Warris, Krasimira Tsaneva-Atanasova, Stefano Pagliara, The ERADIAMR consortium

## Abstract

Interactions between different species of pathogenic microbes often affect clinical outcome by altering the virulence or antibiotic resistance of individual microbes. By investigating the interactions between *Staphylococcus aureus* and *Pseudomonas aeruginosa* at the population, single-cell and molecular level we discovered that a sub-population of *S. aureus* enters in a viable non-culturable state that it is not detected via standard microbiology assays. In the presence of *P. aeruginosa*, *S. aureus* adopts a survival lifestyle similar to previously described intracellular *S. aureus* persisters, downregulating nitrogen metabolism and amino acid biosynthesis, while upregulating protein maturation processes. Entrance in a viable but non culturable state is the primary survival strategy of *S. aureus* in response to vancomycin treatment, whereas only a minority of the *S. aureus* population survive ciprofloxacin treatment while in a viable but non culturable state. These bacterial interactions may shape the evolution of resistance traits of co-infecting pathogens. Manipulating these interspecies adaptations could provide new opportunities for early therapeutic interventions.
