## Supplementary material for "Competition with *Pseudomonas aeruginosa* induces *Staphylococcus aureus* in an antibiotic-tolerant viable but non culturable state": S7 File

ID	Description	setSize	enrichmentScore	NES	pvalue	p.adjust	qvalue	rank	leading_edge	core_enrichment	names
GO:0006352	DNA-templated transcription initiation	26	-0.845543328312839	-2.4922494782664586	9.110176988737083e-11	2.942587167362078e-8	2.6179771767633935e-8	455	tags=54%, list=8%, signal=50%	N8E90_13885/N8E90_15570/N8E90_00775/N8E90_11870/N8E90_02475/N8E90_08045/N8E90_19430/N8E90_05415/N8E90_19115/N8E90_26745/N8E90_13420/N8E90_22845/N8E90_16260/N8E90_13665	fpvI/N8E90_15570/N8E90_00775/N8E90_11870/N8E90_02475/N8E90_08045/N8E90_19430/N8E90_05415/N8E90_19115/N8E90_26745/N8E90_13420/vreI/N8E90_16260/pvdS
GO:0032324	molybdopterin cofactor biosynthetic process	10	0.9251181087822966	2.0684603790307956	2.4643494290381456e-6	1.591969731158642e-4	1.4163524086892922e-4	185	tags=60%, list=3%, signal=58%	N8E90_05340/N8E90_05335/N8E90_05570/N8E90_05330/N8E90_05320/N8E90_05325	N8E90_05340/moaB/moaA/moaE/moaC/moaD
GO:0043545	molybdopterin cofactor metabolic process	10	0.9251181087822966	2.0684603790307956	2.4643494290381456e-6	1.591969731158642e-4	1.4163524086892922e-4	185	tags=60%, list=3%, signal=58%	N8E90_05340/N8E90_05335/N8E90_05570/N8E90_05330/N8E90_05320/N8E90_05325	N8E90_05340/moaB/moaA/moaE/moaC/moaD
GO:0055085	transmembrane transport	426	-0.32858825795853247	-1.5287851487601396	1.5344906367003607e-5	5.50711639615796e-4	4.89960168209589e-4	803	tags=23%, list=13%, signal=22%	N8E90_09430/N8E90_13780/N8E90_20970/N8E90_19995/N8E90_27780/N8E90_06345/N8E90_27655/N8E90_16470/N8E90_01530/N8E90_24020/N8E90_30155/N8E90_16285/N8E90_01510/N8E90_06180/N8E90_25435/N8E90_28800/N8E90_14070/N8E90_19930/N8E90_19225/N8E90_22805/N8E90_20300/N8E90_11155/N8E90_00860/N8E90_04780/N8E90_24005/N8E90_07110/N8E90_24000/N8E90_14130/N8E90_15525/N8E90_24040/N8E90_14120/N8E90_29200/N8E90_03160/N8E…	gltS/N8E90_13780/N8E90_20970/N8E90_19995/N8E90_27780/nagE/N8E90_27655/N8E90_16470/N8E90_01530/N8E90_24020/atpE/N8E90_16285/N8E90_01510/merE/N8E90_25435/N8E90_28800/N8E90_14070/kefB/N8E90_19225/gspL/N8E90_20300/N8E90_11155/N8E90_00860/eat/N8E90_24005/N8E90_07110/N8E90_24000/N8E90_14130/N8E90_15525/N8E90_24040/ugpC/N8E90_29200/N8E90_03160/hasR/N8E90_07115/N8E90_19230/glpT/N8E90_18080/N8E90_07120/N8…
GO:1901661	quinone metabolic process	17	0.8175803228236164	2.0363069883804457	5.346348488052508e-5	0.0013283619704930463	0.0011818244026221335	13	tags=18%, list=0%, signal=18%	N8E90_05345/N8E90_05350/N8E90_05355	N8E90_05345/N8E90_05350/N8E90_05355
GO:1901663	quinone biosynthetic process	17	0.8175803228236164	2.0363069883804457	5.346348488052508e-5	0.0013283619704930463	0.0011818244026221335	13	tags=18%, list=0%, signal=18%	N8E90_05345/N8E90_05350/N8E90_05355	N8E90_05345/N8E90_05350/N8E90_05355
GO:0045333	cellular respiration	47	0.5587134266907319	1.7481289189675504	0.003208053436934345	0.035731077935510114	0.03178942244221693	119	tags=13%, list=2%, signal=13%	N8E90_02710/N8E90_18140/N8E90_02725/N8E90_26305/N8E90_26300/N8E90_26310	N8E90_02710/ccoN/norB/fdxH/N8E90_26300/fdnG
GO:0016051	carbohydrate biosynthetic process	26	-0.5408899394945141	-1.59427982501451	0.022554746564395888	0.19171534579736504	0.1705663659855977	1051	tags=35%, list=18%, signal=29%	N8E90_13575/N8E90_15010/N8E90_15710/N8E90_21395/N8E90_09515/N8E90_09525/N8E90_07375/N8E90_07370/N8E90_07365	N8E90_13575/treZ/N8E90_15710/N8E90_21395/N8E90_09515/wecC/N8E90_07375/arnF/N8E90_07365
GO:0006633	fatty acid biosynthetic process	21	-0.5615627232378085	-1.5804446637826404	0.030330015338704726	0.2389413403512592	0.2125826492289189	1148	tags=48%, list=19%, signal=39%	N8E90_10490/N8E90_06960/N8E90_09740/N8E90_19020/N8E90_16490/N8E90_10485/N8E90_10480/N8E90_10470/N8E90_26490/N8E90_02580	fabF/accA/accD/fabF/acpP/acpP/fabG/plsX/accB/N8E90_02580
