## Supplementary material for "Competition with *Pseudomonas aeruginosa* induces *Staphylococcus aureus* in an antibiotic-tolerant viable but non culturable state": S8 File

ID	Description	setSize	enrichmentScore	NES	pvalue	p.adjust	qvalue	rank	leading_edge	core_enrichment	names
GO:1901678	iron coordination entity transport	27	0.7990255975361654	2.1684571245389304	6.187279938750901e-5	0.011021793901148168	0.00987776869094263	489	tags=52%, list=8%, signal=48%	N8E90_03795/N8E90_19420/N8E90_19105/N8E90_25770/N8E90_24090/N8E90_05405/N8E90_30015/N8E90_16270/N8E90_00785/N8E90_02465/N8E90_21430/N8E90_13430/N8E90_18570/N8E90_08055	fptA/hxuC/N8E90_19105/phuR/piuA/fecA/tonB1/N8E90_16270/N8E90_00785/fiuA/pirA/foxA/ccmB/hasR
GO:0006826	iron ion transport	35	0.7483802099857084	2.139988708164745	6.824640186469454e-5	0.011021793901148168	0.00987776869094263	489	tags=46%, list=8%, signal=42%	N8E90_03795/N8E90_23295/N8E90_19420/N8E90_19105/N8E90_25765/N8E90_25770/N8E90_24090/N8E90_05405/N8E90_30015/N8E90_16270/N8E90_00785/N8E90_02465/N8E90_21430/N8E90_13430/N8E90_18570/N8E90_08055	fptA/feoB/hxuC/N8E90_19105/N8E90_25765/phuR/piuA/fecA/tonB1/N8E90_16270/N8E90_00785/fiuA/pirA/foxA/ccmB/hasR
GO:0006352	DNA-templated transcription initiation	26	0.7449854801808588	2.0073271388972773	5.212082634421681e-4	0.028058378181970052	0.02514601270992916	407	tags=50%, list=7%, signal=47%	N8E90_26745/N8E90_19430/N8E90_05415/N8E90_13665/N8E90_08045/N8E90_02475/N8E90_16260/N8E90_00775/N8E90_19115/N8E90_03010/N8E90_13420/N8E90_11870/N8E90_22350	N8E90_26745/N8E90_19430/N8E90_05415/pvdS/N8E90_08045/N8E90_02475/N8E90_16260/N8E90_00775/N8E90_19115/rpoD/N8E90_13420/N8E90_11870/rpoE
GO:0006518	peptide metabolic process	105	0.5172334722501513	1.778106187802883	0.0013179901306928183	0.04030739353995745	0.0361236213898918	1444	tags=54%, list=24%, signal=42%	N8E90_28905/N8E90_24975/N8E90_24950/N8E90_25930/N8E90_03715/N8E90_03630/N8E90_23685/N8E90_28910/N8E90_03530/N8E90_03700/N8E90_03625/N8E90_03675/N8E90_23680/N8E90_09500/N8E90_26940/N8E90_03705/N8E90_11075/N8E90_25945/N8E90_03610/N8E90_05395/N8E90_25490/N8E90_03635/N8E90_03655/N8E90_03640/N8E90_03670/N8E90_03535/N8E90_06655/N8E90_03650/N8E90_03620/N8E90_06880/N8E90_05780/N8E90_03595/N8E90_03605/N8E…	rpmG/rplU/rpsT/rpsO/rplQ/rpsQ/rplM/rpmB/rplK/rpsK/rpmC/rpmD/rpsI/rpsA/rpsF/rpsD/efp/infB/rplV/N8E90_05395/prfA/rplN/rpsH/rplX/rpsE/rplA/lysS/rpsN/rplP/tsf/N8E90_05780/rplW/rpsS/rplO/rplL/rpmE/rplR/infC/rpmI/gshA/rplF/rpsB/rpsL/rpsC/rpsG/N8E90_21295/rplE/rpsR/lepB/fusA/thrS/rpmA/hisS/rpsM/rpsU/N8E90_25525/metG
GO:0005975	carbohydrate metabolic process	91	-0.4342313216201993	-1.7278492893497153	0.0014612196969304397	0.04030739353995745	0.0361236213898918	180	tags=13%, list=3%, signal=13%	N8E90_26350/N8E90_07375/N8E90_16080/N8E90_09340/N8E90_07370/N8E90_01055/N8E90_09330/N8E90_09395/N8E90_01050/N8E90_09400/N8E90_09335/N8E90_14205	N8E90_26350/N8E90_07375/rbsK/N8E90_09340/arnF/mdcE/gap/zwf/N8E90_01050/pgl/edd/N8E90_14205
GO:0051171	regulation of nitrogen compound metabolic process	435	-0.2775892511823333	-1.3677857677644896	0.0016694198048144767	0.04030739353995745	0.0361236213898918	1421	tags=35%, list=24%, signal=29%	N8E90_15440/N8E90_27865/N8E90_26175/N8E90_09690/N8E90_18950/N8E90_28945/N8E90_26835/N8E90_29855/N8E90_16595/N8E90_03885/N8E90_21785/N8E90_15570/N8E90_03180/N8E90_14760/N8E90_07345/N8E90_29915/N8E90_28400/N8E90_20505/N8E90_01455/N8E90_04410/N8E90_13600/N8E90_21060/N8E90_09280/N8E90_00935/N8E90_02550/N8E90_25855/N8E90_05420/N8E90_26125/N8E90_18980/N8E90_14460/N8E90_04305/N8E90_07330/N8E90_05800/N8E…	N8E90_15440/N8E90_27865/N8E90_26175/N8E90_09690/N8E90_18950/sphR/N8E90_26835/zur/N8E90_16595/nmoR/N8E90_21785/N8E90_15570/prtN/prpR/cra/N8E90_29915/N8E90_28400/N8E90_20505/N8E90_01455/N8E90_04410/N8E90_13600/mvfR/N8E90_09280/N8E90_00935/N8E90_02550/cbrB/mdrR1/cueR/N8E90_18980/N8E90_14460/hpaA/N8E90_07330/N8E90_05800/N8E90_07990/osaR/N8E90_15660/feaR/rsd/mapR/N8E90_13905/N8E90_27225/N8E90_27425/N8…
GO:0009889	regulation of biosynthetic process	433	-0.27647732330733443	-1.3593021098420144	0.0019128929012326625	0.04030739353995745	0.0361236213898918	1421	tags=35%, list=24%, signal=29%	N8E90_15440/N8E90_27865/N8E90_26175/N8E90_09690/N8E90_18950/N8E90_28945/N8E90_26835/N8E90_29855/N8E90_16595/N8E90_03885/N8E90_21785/N8E90_15570/N8E90_03180/N8E90_14760/N8E90_07345/N8E90_29915/N8E90_28400/N8E90_20505/N8E90_01455/N8E90_12600/N8E90_04410/N8E90_21060/N8E90_09280/N8E90_00935/N8E90_02550/N8E90_25855/N8E90_05420/N8E90_26125/N8E90_18980/N8E90_14460/N8E90_04305/N8E90_07330/N8E90_05800/N8E…	N8E90_15440/N8E90_27865/N8E90_26175/N8E90_09690/N8E90_18950/sphR/N8E90_26835/zur/N8E90_16595/nmoR/N8E90_21785/N8E90_15570/prtN/prpR/cra/N8E90_29915/N8E90_28400/N8E90_20505/N8E90_01455/N8E90_12600/N8E90_04410/mvfR/N8E90_09280/N8E90_00935/N8E90_02550/cbrB/mdrR1/cueR/N8E90_18980/N8E90_14460/hpaA/N8E90_07330/N8E90_05800/N8E90_07990/osaR/N8E90_15660/feaR/rsd/mapR/N8E90_13905/N8E90_27225/N8E90_27425/N8…
GO:0010468	regulation of gene expression	433	-0.27647732330733443	-1.3593021098420144	0.0019128929012326625	0.04030739353995745	0.0361236213898918	1421	tags=35%, list=24%, signal=29%	N8E90_15440/N8E90_27865/N8E90_26175/N8E90_09690/N8E90_18950/N8E90_28945/N8E90_26835/N8E90_29855/N8E90_16595/N8E90_03885/N8E90_21785/N8E90_15570/N8E90_03180/N8E90_14760/N8E90_07345/N8E90_29915/N8E90_28400/N8E90_20505/N8E90_01455/N8E90_12600/N8E90_04410/N8E90_21060/N8E90_09280/N8E90_00935/N8E90_02550/N8E90_25855/N8E90_05420/N8E90_26125/N8E90_18980/N8E90_14460/N8E90_04305/N8E90_07330/N8E90_05800/N8E…	N8E90_15440/N8E90_27865/N8E90_26175/N8E90_09690/N8E90_18950/sphR/N8E90_26835/zur/N8E90_16595/nmoR/N8E90_21785/N8E90_15570/prtN/prpR/cra/N8E90_29915/N8E90_28400/N8E90_20505/N8E90_01455/N8E90_12600/N8E90_04410/mvfR/N8E90_09280/N8E90_00935/N8E90_02550/cbrB/mdrR1/cueR/N8E90_18980/N8E90_14460/hpaA/N8E90_07330/N8E90_05800/N8E90_07990/osaR/N8E90_15660/feaR/rsd/mapR/N8E90_13905/N8E90_27225/N8E90_27425/N8…
GO:0043648	dicarboxylic acid metabolic process	23	0.7117249522639373	1.8621173310061025	0.004337184945598206	0.051885582867711874	0.04650003352980532	343	tags=17%, list=6%, signal=16%	N8E90_03750/N8E90_23870/N8E90_26030/N8E90_22250	pchB/fumC/dapB/putA
GO:0006457	protein folding	29	0.6449521784142993	1.781303678215818	0.007287068363312605	0.0759265510112894	0.06804562987813127	139	tags=24%, list=2%, signal=24%	N8E90_17940/N8E90_26045/N8E90_26040/N8E90_24840/N8E90_23445/N8E90_23440/N8E90_26035	htpG/grpE/dnaK/clpB/N8E90_23445/groL/dnaJ
GO:1901617	organic hydroxy compound biosynthetic process	17	0.7324941009249527	1.8239981348781649	0.008498145805810724	0.08577815922740199	0.07687467423019569	64	tags=12%, list=1%, signal=12%	N8E90_03750/N8E90_16300	pchB/phzG
GO:0018958	phenol-containing compound metabolic process	11	0.7541474457062615	1.7081005627890697	0.02190956505955049	0.18623130300617916	0.16690111887469208	308	tags=18%, list=5%, signal=17%	N8E90_03750/N8E90_00795	pchB/pcaH
GO:0019725	cellular homeostasis	11	-0.6635969460558412	-1.6513200087354618	0.030097469716492173	0.24303706796067429	0.21781063610619333	692	tags=45%, list=12%, signal=40%	N8E90_15695/N8E90_07505/N8E90_15500/N8E90_05675/N8E90_26665	gorA/bfrB/N8E90_15500/N8E90_05675/N8E90_26665
GO:0042592	homeostatic process	11	-0.6635969460558412	-1.6513200087354618	0.030097469716492173	0.24303706796067429	0.21781063610619333	692	tags=45%, list=12%, signal=40%	N8E90_15695/N8E90_07505/N8E90_15500/N8E90_05675/N8E90_26665	gorA/bfrB/N8E90_15500/N8E90_05675/N8E90_26665
