## Supplementary material for "Competition with *Pseudomonas aeruginosa* induces *Staphylococcus aureus* in an antibiotic-tolerant viable but non culturable state": S11 File

### Sheet: Sheet1
	P. aeruginosa 3h co-culture vs mono-culture					P. aeruginosa 10h co-culture vs mono-culture						S. aureus 3h co-culture vs mono-culture					S. aureus 10h co-culture vs mono-culture
Gene name	qpcr log2 fold change	qpcr log2 standard error	RNA-seq log2 fold change	RNA-seq log2 standard error		qpcr log2 fold change	qpcr log2 standard error	RNA-seq log2 fold change	RNA-seq log2 standard error		Gene name	qpcr log2 fold change	qpcr log2 standard error	RNA-seq log2 fold change	RNA-seq log2 standard error	Gene name	qpcr log2 fold change	qpcr log2 standard error	RNA-seq log2 fold change	RNA-seq log2 standard error
pvdA	-0.853333	0.644576	-0.475941	0.230451		0.276667	0.383159	0.42561	0.227083		clpB	1.84	0.141774	2.14149	0.416621	clpB	7.51	0.25865	4.07557	0.361191
pchF	3.26667	0.798422	0.32	1.33793		8.05	0.305123	7.83671	1.3386		sarA	0.453333	0.15592	0.154689	0.549872	sarA	-0.74	0.842931	-0.856718	0.220943
phzF	-0.506667	0.990998	-1.80705	2.23086		1.24	0.37899	5.00707	1.92888		serS	0.273333	0.36988	0.27011	0.202038	serS	-0.41	1.25357	-2.90511	0.187571
pvdD	-0.276667	0.851632	0.17	0.111424		1.78	0.185562	1.67637	0.10844		tet(38)	0.0433333	0.918047	0.418066	0.284392	tet(38)	3.60333	0.71499	3.82425	0.250008
pqsA	-1.01	1.99806	-0.26037	0.22908		1.04	0.320052	1.11527	0.229124		TetR/AcrR	0.593333	0.359645	0.848732	0.262348	TetR/AcrR	2.08333	0.366621	0.510482	0.396184
pqsL	-0.48	1.12953	-0.086305	0.124523		-0.236667	0.323127	-0.193095	0.125937		norC	-0.736667	0.0735603	-0.537969	0.297735	norC	-1.32333	0.705982	-1.26433	0.272036
lasR	-0.206667	1.029	0.0643423	0.0977316		0.103333	0.163333	0.08349	0.0970417		sirB	-0.143333	0.207873	0.446392	0.388422	sirB	5.34667	0.70229	3.08639	0.359032
rhlR	0.123333	1.0555	0.51494	0.107492		-0.443333	0.054569	-0.0463673	0.106982		Spa	-0.366667	0.298682	0.0224462	0.440714	Spa	3.92	0.669726	2.21563	0.381959
ntrC	1.09667	3.33707	-0.175063	0.128471		-0.6	0.4389	-0.13106	0.134708		arcD	-0.466667	0.098714	-0.420119	0.395058	arcD	7.83	0.335012	7.07491	0.340965
psrA	0.346667	0.828358	0.628472	0.230594		2.68333	0.477575	2.72023	0.231024		gcvPB	-1.47667	0.466238	-0.917111	0.32618	gcvPB	5.32667	0.377551	3.24645	0.283854
rhlA	-1.21869	1.56886	-0.196968	0.179958		-0.786667	0.590602	-0.321174	0.174616		rbsK	-0.52	0.555068	-0.599182	0.364025	rbsK	2.5	0.778802	2.91033	0.31991
coxB	-0.466667	0.171691	-0.467881	0.119166		-0.07	0.120139	0.0672416	0.113788		pyrF	-1.24667	0.21458	-1.69867	1.16097	pyrF	-2.41	1.28376	-3.0526	1.06587
narK2	6.51333	0.313918	5.17236	0.326441		-1.15333	0.449975	-1.23785	0.333193		rimM	-1.14667	0.177514	-0.988776	0.320369	rimM	-2.03	1.14094	-1.70846	0.328689
hslU	0.593333	0.380453	0.0151477	0.180462		1.83	0.20502	2.13635	0.179645		dltA	0.08	0.640651	-0.342765	0.272291	dltA	-1.32667	1.09112	-3.46763	0.238463
rpoB	0.683333	0.341581	-0.298121	0.0969544		0.226667	0.0578312	0.401141	0.097012		dnaK	2.18	0.25697	1.45871	0.423799	dnaK	2.76667	0.205129	2.90478	0.367161
algD	0.546667	0.421518	-0.204975	0.161557		-0.24	0.460905	0.0772965	0.164193		gap	-1.13333	0.88454	-1.73297	0.322677	gap	-1.22	0.333067	-4.34777	0.285048
lldA	1.32	0.823428	1.12993	0.135257		-0.106667	0.326667	0.245771	0.135348		qoxA	-0.113333	0.469409	-0.329465	0.271327	qoxA	-1.29333	0.228352	-1.13176	0.235197
lasA	0	0.535755	0.237926	0.125473		-0.173333	0.243333	0.324508	0.115489		tpiA	-0.250374	0.50859	-0.416454	0.629186	tpiA	1.91607	0.720089	0.995648	0.545578
pchB	0.73	0.582437	0.529682	1.23188		8.6	0.559494	8.83951	1.24894		pyrE	-1.86	0.39	-1.61598	0.65862	pyrE	-2.48333	1.44685	-3.64593	0.642747
gyrA	control gene	control gene	-0.0740567	0.0856719		control gene	control gene	0.0324349	0.085861		gyrA	-1.06	0.120139	-0.70262	0.269926	gyrA	2.19667	0.41898	1.63027	0.234305
											recN	control gene	control gene	0.44	0.29	recN	control gene	control gene	0	0.3
