## Supplementary material for "Competition with *Pseudomonas aeruginosa* induces *Staphylococcus aureus* in an antibiotic-tolerant viable but non culturable state": S12 File

ID	Description	setSize	enrichmentScore	NES	pvalue	p.adjust	qvalue	rank	leading_edge	core_enrichment	names
GO:1901566	organonitrogen compound biosynthetic process	224	-0.46505606283967355	-1.9814124601975356	1.2199254210541963e-8	2.269061283160805e-6	1.3354973030488042e-6	677	tags=51%, list=27%, signal=41%	KQ76_RS09405/KQ76_RS11615/KQ76_RS02290/KQ76_RS02580/KQ76_RS03550/KQ76_RS00660/KQ76_RS11325/KQ76_RS08495/KQ76_RS02590/KQ76_RS01835/KQ76_RS01830/KQ76_RS08555/KQ76_RS04965/KQ76_RS09535/KQ76_RS08560/KQ76_RS01610/KQ76_RS05355/KQ76_RS13335/KQ76_RS08565/KQ76_RS02540/KQ76_RS06950/KQ76_RS06045/KQ76_RS02380/KQ76_RS02585/KQ76_RS08175/KQ76_RS10460/KQ76_RS05195/KQ76_RS00650/KQ76_RS04970/KQ76_RS10705/KQ76_RS02…	hemH/moaC/glmU/rplK/hisC/argC/rplM/hemB/rplJ/guaA/guaB/rplT/purK/queG/rpmI/rpsR/pheT/panB/infC/cysE/KQ76_RS06950/infB/folK/rplA/mtnN/leuD/typA/argB/KQ76_RS04970/murA/rpsL/queC/murC/folP/cobA/pheS/leuS/pdhA/cysS/aroC/glnA/metE/argF/moaD/leuC/tuf/KQ76_RS10850/hisB/leuB/KQ76_RS10720/atpD/atpA/metG/rpsJ/atpG/prfA/nadD/hisF/gltX/ahpF/KQ76_RS10445/prmC/rpsG/rpsD/rsmG/argJ/purN/rplC/rpmG/rplB/purM/fusA/…
GO:0034641	cellular nitrogen compound metabolic process	331	-0.4121219334370793	-1.828630679406219	6.73254246578018e-8	5.868931065063377e-6	3.454266161667183e-6	731	tags=46%, list=29%, signal=37%	KQ76_RS02845/KQ76_RS01600/KQ76_RS08360/KQ76_RS13970/KQ76_RS03865/KQ76_RS08470/KQ76_RS03590/KQ76_RS09265/KQ76_RS09400/KQ76_RS08490/KQ76_RS05295/KQ76_RS02525/KQ76_RS08015/KQ76_RS00440/KQ76_RS05725/KQ76_RS08420/KQ76_RS00020/KQ76_RS05940/KQ76_RS09405/KQ76_RS02290/KQ76_RS10400/KQ76_RS02580/KQ76_RS11325/KQ76_RS08495/KQ76_RS02685/KQ76_RS02590/KQ76_RS02250/KQ76_RS01835/KQ76_RS01830/KQ76_RS06070/KQ76_RS08…	mvaD/rpsF/KQ76_RS08360/mnmE/rnr/KQ76_RS08470/nrdE/KQ76_RS09265/hemY/hemL/rpmF/radA/recO/deoB/gmk/rplU/recF/topA/hemH/glmU/tsaD/rplK/rplM/hemB/tadA/rplJ/rnmV/guaA/guaB/pnp/cdd/rplT/purK/trmL/queG/purR/mvk/rpmI/parC/dnaX/rpsR/KQ76_RS02850/pheT/panB/uvrA/infC/ruvB/KQ76_RS06950/infB/folK/rplA/rho/typA/KQ76_RS04970/rpsL/pcrA/queC/folP/cobA/pheS/rnpA/nusA/leuS/pdhA/cysS/parE/ligA/KQ76_RS07970/ytkD/KQ76…
GO:0071840	cellular component organization or biogenesis	42	-0.5939396509609353	-1.9413291374705077	1.3554627556062597e-4	0.0015757254533922769	9.274218854148093e-4	697	tags=62%, list=28%, signal=45%	KQ76_RS05855/KQ76_RS05940/KQ76_RS02290/KQ76_RS02250/KQ76_RS04155/KQ76_RS08520/KQ76_RS06565/KQ76_RS08035/KQ76_RS10705/KQ76_RS09960/KQ76_RS06025/KQ76_RS08900/KQ76_RS06560/KQ76_RS04165/KQ76_RS10800/KQ76_RS02230/KQ76_RS08165/KQ76_RS04055/KQ76_RS13960/KQ76_RS00030/KQ76_RS00025/KQ76_RS12265/KQ76_RS04075/KQ76_RS04060/KQ76_RS04070/KQ76_RS05880	smc/topA/glmU/rnmV/dltA/yihA/parC/ybeY/murA/pcrA/rimP/murC/parE/dltC/prfA/rsmI/yqeH/sufC/rsmG/gyrA/gyrB/narJ/sufB/sufD/KQ76_RS04070/rimM
GO:0071702	organic substance transport	46	-0.5271570225686304	-1.7413193239355353	0.002674273421153277	0.017764816297661058	0.010455805857140631	481	tags=48%, list=19%, signal=39%	KQ76_RS00455/KQ76_RS00670/KQ76_RS13655/KQ76_RS05860/KQ76_RS01175/KQ76_RS11200/KQ76_RS01500/KQ76_RS13645/KQ76_RS02570/KQ76_RS00450/KQ76_RS13650/KQ76_RS03420/KQ76_RS00700/KQ76_RS12845/KQ76_RS01450/KQ76_RS01180/KQ76_RS00445/KQ76_RS01165/KQ76_RS11385/KQ76_RS12890/KQ76_RS05675/KQ76_RS01415	phnC/brnQ/asp1/ftsY/essB/KQ76_RS11200/tatC/asp3/secE/phnE/asp2/KQ76_RS03420/KQ76_RS00700/KQ76_RS12845/glpT/essC/phnE/essA/secY/KQ76_RS12890/KQ76_RS05675/KQ76_RS01415
GO:0065007	biological regulation	37	0.38665149126681264	1.2687630980518638	0.13577586206896552	0.23824821080026026	0.14022531931650858	820	tags=43%, list=33%, signal=29%	KQ76_RS13440/KQ76_RS09010/KQ76_RS03700/KQ76_RS03245/KQ76_RS04505/KQ76_RS12060/KQ76_RS08430/KQ76_RS05820/KQ76_RS09055/KQ76_RS02140/KQ76_RS05570/KQ76_RS08870/KQ76_RS06130/KQ76_RS08425/KQ76_RS10885/KQ76_RS12860	nrdG/KQ76_RS09010/raiA/KQ76_RS03245/spxA/KQ76_RS12060/mreC/fapR/KQ76_RS09055/treR/mraZ/ccpA/rny/mreD/KQ76_RS10885/KQ76_RS12860
