## Supplementary material for "Competition with *Pseudomonas aeruginosa* induces *Staphylococcus aureus* in an antibiotic-tolerant viable but non culturable state": S13 File

ID	Description	setSize	enrichmentScore	NES	pvalue	p.adjust	qvalue	rank	leading_edge	core_enrichment	names
GO:1901606	alpha-amino acid catabolic process	13	0.8153629784641917	1.950626182164341	2.1116728326699534e-4	0.02121102204957992	0.01848611995266162	132	tags=38%, list=5%, signal=37%	KQ76_RS13555/KQ76_RS13565/KQ76_RS07855/KQ76_RS07860/KQ76_RS07865	arcD/arcA/gcvPB/gcvPA/gcvT
GO:0044282	small molecule catabolic process	23	0.6936639387993689	1.9020814199062108	4.5615101181892303e-4	0.02121102204957992	0.01848611995266162	139	tags=30%, list=6%, signal=29%	KQ76_RS13555/KQ76_RS13565/KQ76_RS07855/KQ76_RS07860/KQ76_RS01085/KQ76_RS07865/KQ76_RS00370	arcD/arcA/gcvPB/gcvPA/rbsK/gcvT/KQ76_RS00370
GO:1901607	alpha-amino acid biosynthetic process	32	-0.5859186382225661	-1.8945768823677698	4.1628839023627825e-4	0.02121102204957992	0.01848611995266162	640	tags=78%, list=26%, signal=59%	KQ76_RS10460/KQ76_RS08795/KQ76_RS08175/KQ76_RS10450/KQ76_RS00650/KQ76_RS01555/KQ76_RS06775/KQ76_RS06780/KQ76_RS10455/KQ76_RS02365/KQ76_RS02540/KQ76_RS06770/KQ76_RS07685/KQ76_RS10445/KQ76_RS00660/KQ76_RS00655/KQ76_RS06415/KQ76_RS06430/KQ76_RS10430/KQ76_RS06425/KQ76_RS06240/KQ76_RS10425/KQ76_RS06645/KQ76_RS04295/KQ76_RS04300	leuD/serA/mtnN/leuB/argB/metE/dapB/dapD/leuC/cysK/cysE/dapA/proC/KQ76_RS10445/argC/argJ/KQ76_RS06415/thrB/ilvB/thrC/glnA/ilvD/trpD/argH/KQ76_RS04300
GO:0044248	cellular catabolic process	27	0.6678436341198389	1.8930308012385475	4.346067640856963e-4	0.02121102204957992	0.01848611995266162	251	tags=30%, list=10%, signal=27%	KQ76_RS13555/KQ76_RS13565/KQ76_RS07855/KQ76_RS07860/KQ76_RS07865/KQ76_RS00370/KQ76_RS10905/KQ76_RS00435	arcD/arcA/gcvPB/gcvPA/gcvT/KQ76_RS00370/deoC/deoC
GO:0009123	nucleoside monophosphate metabolic process	10	-0.7871941171239316	-1.858771553581981	0.001731967849059273	0.02301042999464463	0.02005436456805474	257	tags=50%, list=10%, signal=45%	KQ76_RS01780/KQ76_RS04965/KQ76_RS01835/KQ76_RS06950/KQ76_RS05700	ahpF/purK/guaA/KQ76_RS06950/pyrF
GO:0009124	nucleoside monophosphate biosynthetic process	10	-0.7871941171239316	-1.858771553581981	0.001731967849059273	0.02301042999464463	0.02005436456805474	257	tags=50%, list=10%, signal=45%	KQ76_RS01780/KQ76_RS04965/KQ76_RS01835/KQ76_RS06950/KQ76_RS05700	ahpF/purK/guaA/KQ76_RS06950/pyrF
GO:0044085	cellular component biogenesis	30	-0.5713791021779693	-1.855737422603833	0.002345580759139264	0.029085201413326874	0.025348732414557665	656	tags=43%, list=26%, signal=32%	KQ76_RS08165/KQ76_RS05905/KQ76_RS05590/KQ76_RS04070/KQ76_RS04060/KQ76_RS07185/KQ76_RS04055/KQ76_RS10705/KQ76_RS05770/KQ76_RS05880/KQ76_RS04165/KQ76_RS04155/KQ76_RS12265	yqeH/ylqF/mraY/KQ76_RS04070/sufD/der/sufC/murA/rlmN/rimM/dltC/dltA/narJ
GO:0051604	protein maturation	12	0.6656112879670504	1.5517366743822159	0.02883006067876185	0.233147447228248	0.2031958510082071	650	tags=67%, list=26%, signal=49%	KQ76_RS04370/KQ76_RS08090/KQ76_RS08085/KQ76_RS10295/KQ76_RS08080/KQ76_RS04680/KQ76_RS08530/KQ76_RS05330	clpB/grpE/dnaK/groL/dnaJ/KQ76_RS04680/tig/srtB
GO:0071705	nitrogen compound transport	33	-0.45603348568306223	-1.4872133100849914	0.03689773198489762	0.24853506369237327	0.21660667690223817	405	tags=36%, list=16%, signal=31%	KQ76_RS05660/KQ76_RS05320/KQ76_RS00670/KQ76_RS13640/KQ76_RS11985/KQ76_RS04470/KQ76_RS01500/KQ76_RS01165/KQ76_RS01175/KQ76_RS12890/KQ76_RS05675/KQ76_RS09545	lspA/isdE/brnQ/secA2/gltS/KQ76_RS04470/tatC/essA/essB/KQ76_RS12890/KQ76_RS05675/KQ76_RS09545
