## Supplementary material for "Competition with *Pseudomonas aeruginosa* induces *Staphylococcus aureus* in an antibiotic-tolerant viable but non culturable state": S17 File

### Sheet: Data A
Number of S. aureus cells in mono-culture
Time (h)	Exp1 R1	Exp1 R2	Exp1 R3	Exp1 R4	Exp2 R1	Exp2 R2	Exp2 R3	Exp2 R4	Exp3 R1	Exp3 R2	Exp3 R3	Exp3 R4
0	23	27	42	17	46	23	2	45	6	15	14	6
0.1	24	28	44	17	46	23	2	45	7	15	14	7
0.3	25	27	45	17	47	24	2	51	9	16	14	7
0.5	26	32	47	17	51	25	2	51	12	16	14	7
0.7	29	32	50	17	52	29	2	59	12	17	16	7
0.9	36	34	54	18	60	32	2	60	12	18	19	7
1.1	38	38	59	24	61	34	4	65	12	21	19	7
1.2	36	42	67	24	71	37	4	69	12	22	20	9
1.4	43	42	66	26	71	38	4	80	12	23	20	9
1.6	45	48	80	29	83	42	4	88	12	26	23	11
1.8	49	51	75	31	87	41	4	91	12	27	25	11
2	57	61	80	34	94	53	4	102	13	28	27	11
2.2	54	60	80	34	98	57	7	100	15	31	26	15
2.4	55	64	82	34	107	62	8	101	15	35	28	15
2.6	54	63	85	34	105	61	9	102	16	35	28	17
2.8	53	65	92	39	109	62	9	112	18	37	27	17
3	59	64	94	38	118	63	9	116	18	40	27	19
3.2	61	60	93	39	124	62	10	116	19	41	27	19
3.3	63	60	96	39	122	63	10	115	20	41	26	19
3.5	57	60	96	46	121	62	10	116	19	42	24	18
3.7	62	58	94	46	122	65	10	116	20	41	26	18
3.9	60	60	93	46	118	65	10	115	20	40	26	20
4.1	62	60	94	48	113	64	10	114	21	42	28	19
4.3	65	59	93	52	116	58	10	110	21	43	28	16
4.5	63	57	93	48	115	60	9	108	21	44	27	16
4.7	64	57	94	50	122	57	9	106	21	43	27	14
5	54	54	89	53	103	55	9	108	21	43	26	13
5.2	49	52	75	46	99	51	9	94	20	44	28	13
5.5	53	52	64	48	92	50	9	84	20	40	27	12
5.7	52	51	61	47	83	45	9	80	19	35	26	12
5.9	42	37	51	39	79	43	8	73	15	32	25	12
6.1	43	33	43	39	60	42	7	73	14	34	25	12
6.3	37	25	38	37	51	41	7	56	12	29	24	12
6.5	31	21	32	36	35	42	7	46	12	22	23	12
6.7	33	10	26	36	24	38	6	31	11	22	24	10
6.9	26	7	23	28	21	29	5	26	11	22	19	10
7.1	17	6	18	26	18	21	2	14	10	18	17	10
7.3	11	5	12	19	14	14	1	5	10	10	14	10
7.5	8	2	9	20	9	10	1	3	8	4	11	10

### Sheet: Data B
Experiment and repeat number	Number of dividing S. aureus	Number of non-dividing S. aureus	Number of lysing S. aureus	Dividing fraction	Non-dividing fraction	Lysing fraction
Exp1 R1	0	0	23	0	0	1
Exp1 R2	0	0	2	0	0	1
Exp1 R3	0	0	27	0	0	1
Exp1 R4	0	2	40	0	0.047619	0.952381
Exp2 R1	0	0	6	0	0	1
Exp2 R2	3	0	14	0.176471	0	0.823529
Exp2 R3	0	0	15	0	0	1
Exp2 R4	1	2	43	0.0217391	0.0434783	0.934783
Exp3 R1	1	1	12	0.0714286	0.0714286	0.857143
Exp3 R2	0	4	19	0	0.173913	0.826087
Exp3 R3	0	0	6	0	0	1
Exp3 R4	0	0	45	0	0	1

### Sheet: Data C
Number of S. aureus cells in co-culture
Time (h)	Exp1 R1	Exp1 R2	Exp1 R3	Exp1 R4	Exp2 R1	Exp2 R2	Exp2 R3	Exp2 R4	Exp3 R1	Exp3 R2	Exp3 R3	Exp3 R4
1.3	29	28	45	36	24	32	36	33	23	46	38	30
1.5	31	32	47	45	27	40	42	39	28	48	38	34
1.6	37	36	59	46	28	41	49	44	27	56	40	39
1.7	35	36	58	48	30	45	56	42	27	55	42	42
1.9	39	36	64	48	31	46	54	47	32	59	42	43
2.1	41	42	66	50	32	49	55	48	33	60	55	45
2.2	40	42	65	51	35	48	57	47	32	63	58	43
2.4	41	42	64	51	38	50	60	50	34	66	56	46
2.6	43	45	71	54	39	51	64	50	34	65	63	46
2.8	43	42	71	54	38	49	64	51	32	68	66	48
2.9	43	46	73	54	39	52	62	52	32	70	68	47
3.1	43	46	74	54	36	51	65	54	36	74	67	50
3.3	45	46	76	53	37	53	65	51	32	71	69	48
3.5	44	45	73	52	36	51	67	50	34	66	70	47
3.6	43	44	75	51	34	54	65	50	33	68	68	47
3.8	42	44	73	51	39	51	71	49	34	70	69	46
3.9	41	41	74	49	39	52	66	50	33	69	70	48
4.1	43	41	69	48	41	50	67	43	36	66	68	46
4.2	43	39	72	49	41	46	68	48	34	67	66	45
4.4	42	37	75	50	39	49	66	50	35	67	64	48
4.6	40	33	73	46	34	45	69	51	35	59	64	49
4.7	41	31	69	41	36	42	70	46	34	50	63	46
4.9	38	31	51	36	37	36	67	49	37	48	61	46
5.1	38	30	46	23	36	30	62	39	33	42	56	40
5.2	34	28	33	18	35	28	60	36	35	34	52	39
5.4	30	28	31	12	34	26	46	29	34	23	49	39
5.7	27	20	28	2	27	19	46	26	33	24	41	35
5.7	27	20	25	2	27	19	42	26	36	22	41	32
5.9	25	15	16	2	28	18	36	25	29	19	26	28
6.1	25	7	11	2	32	11	25	15	28	13	23	31
6.3	25	7	10	2	28	6	13	9	26	8	11	27
6.4	16	5	7	2	27	3	9	4	24	6	7	28
6.6	18	4	5	2	33	5	7	4	26	3	5	26
6.8	15	4	6	2	30	3	7	3	25	2	2	22
6.9	13	4	5	2	34	2	7	3	23	2	2	24
7.1	13	4	5	2	24	2	6	3	18	2	2	20
7.3	13	4	4	2	23	2	4	2	16	2	2	13
7.4	13	4	5	2	26	2	4	2	12	2	2	9
7.6	13	4	3	2	31	2	4	2	9	2	2	7

### Sheet: Data D
Experiment and repeat number	Number of dividing S. aureus	Number of non-dividing S. aureus	Number of lysing S. aureus	Dividing fraction	Non-dividing fraction	Lysing fraction
Exp1 R1	0	0	20	0	0	1
Exp1 R2	1	0	28	0.0344828	0	0.965517
Exp1 R3	0	0	21	0	0	1
Exp1 R4	1	0	34	0.0285714	0	0.971429
Exp2 R1	1	0	16	0.0588235	0	0.941176
Exp2 R2	0	0	25	0	0	1
Exp2 R3	0	1	34	0	0.0285714	0.971429
Exp2 R4	1	0	16	0.0588235	0	0.941176
Exp3 R1	0	1	28	0	0.0344828	0.965517
Exp3 R2	0	0	22	0	0	1
Exp3 R3	0	1	25	0	0.0384615	0.961538
Exp3 R4	0	0	19	0	0	1

### Sheet: Data E
Number of P. aeruginosa cells in mono-culture
Time (h)	Exp1 R1	Exp1 R2	Exp1 R3	Exp1 R4	Exp2 R1	Exp2 R2	Exp2 R3	Exp2 R4	Exp3 R1	Exp3 R2	Exp3 R3	Exp3 R4
0	145	181	104	135	130	142	140	146	156	153	151	147
0.3	156	186	111	142	137	153	145	158	168	158	158	157
0.5	162	194	117	149	145	160	149	165	169	160	162	162
0.7	163	194	120	158	150	163	157	160	165	165	165	169
0.9	165	195	124	165	154	165	162	159	162	169	167	173
1	168	197	127	163	156	167	157	158	179	174	174	169
1.3	172	209	129	161	160	174	156	166	189	187	177	165
1.5	174	209	130	165	158	176	157	175	184	190	188	170
1.7	175	210	133	168	152	177	162	177	183	192	193	175
1.9	174	208	132	170	153	175	165	182	188	193	192	174
2.1	174	207	133	170	155	169	170	181	191	194	192	174
2.4	164	197	134	163	150	168	163	180	187	194	188	179
2.6	153	195	135	161	147	169	144	164	181	195	175	182
2.7	158	196	135	162	149	168	148	157	184	186	180	178
2.9	165	197	136	164	151	167	154	158	175	184	185	166
3	162	196	134	163	148	154	148	159	176	186	184	170
3.2	154	195	130	164	137	146	140	157	180	190	184	173
3.3	153	184	128	153	132	145	137	156	161	180	178	167
3.5	151	178	124	138	125	145	133	150	158	168	174	150
3.6	134	169	117	127	117	132	130	142	144	156	168	134
3.8	127	156	103	120	106	111	126	128	132	148	155	115
4	116	144	98	110	88	93	114	116	126	135	123	107
4.2	97	126	86	99	68	89	99	96	114	127	114	95
4.3	86	112	87	102	60	85	96	87	110	118	97	99
4.5	80	87	88	103	57	82	92	84	91	114	84	103
4.6	74	91	59	72	48	75	84	78	85	111	78	90
4.8	60	92	50	70	45	66	71	74	74	106	75	77
5	57	84	44	65	40	54	63	69	67	98	74	57
5.2	50	75	37	60	37	49	60	60	64	95	67	55
5.3	48	72	33	55	34	45	58	55	60	87	62	51
5.6	41	68	27	48	32	41	57	52	56	86	55	47
5.9	39	67	26	47	30	39	55	47	52	75	45	42
6.1	38	66	26	45	29	37	45	45	46	84	41	40
6.2	35	65	24	43	28	36	43	43	45	81	39	38
6.5	30	64	23	44	27	32	41	43	44	78	36	33
6.6	30	50	22	44	26	29	41	43	42	72	34	29
6.8	29	53	19	44	25	28	40	43	40	69	33	28
6.9	29	53	18	42	25	26	39	43	38	67	33	28
7.1	29	54	18	40	23	26	39	40	38	65	32	26
7.2	28	53	18	40	21	26	39	39		65	31	24

### Sheet: Data F
Number of P. aeruginosa cells in co-culture
Time (h)	Exp1 R1	Exp1 R2	Exp1 R3	Exp1 R4	Exp2 R1	Exp2 R2	Exp2 R3	Exp2 R4	Exp3 R1	Exp3 R2	Exp3 R3	Exp3 R4
1.7	201	207	208	234	192	210	225	210	176	226	207	196
1.9	208	214	205	234	158	219	219	224	182	227	203	190
2.1	206	216	200	236	177	221	212	215	187	225	202	212
2.2	211	209	200	224	189	222	208	209	171	222	200	210
2.4	213	204	188	215	181	212	224	216	168	225	202	208
2.6	220	190	186	227	177	197	220	186	175	231	201	206
2.8	231	166	179	231	175	200	206	185	141	216	200	202
2.9	222	197	177	214	177	208	213	185	145	194	185	194
3.1	213	208	186	195	164	205	213	183	152	200	192	186
3.3	203	202	192	200	160	200	182	182	148	208	168	182
3.5	184	184	171	166	151	204	202	173	134	198	169	170
3.6	181	169	146	165	145	208	163	164	132	192	170	165
3.8	161	165	151	168	133	175	169	162	130	175	149	143
3.9	129	166	146	153	131	164	151	158	124	169	149	137
4.1	150	159	139	140	128	138	155	150	100	154	147	114
4.2	136	140	122	132	118	125	130	145	102	142	146	116
4.4	132	137	116	120	106	135	117	136	103	138	134	117
4.6	114	130	103	118	93	137	126	132	98	120	130	110
4.7	91	124	102	115	94	112	122	125	90	116	134	97
4.9	98	110	100	110	96	108	114	115	87	120	137	96
5.1	100	114	93	97	84	115	112	108	85	111	125	95
5.2	98	116	87	96	77	118	113	102	82	99	114	87
5.4	91	115	85	97	75	111	110	94	77	93	115	80
5.7	82	112	85	97	74	90	107	90	76	90	118	77
5.7	80	108	82	99	72	94	108	89	77	92	117	73
5.9	84	103	78	101	70	96	109	88	74	97	114	64
6.1	85	100	76	100	71	95	108	86	68	85	110	67
6.3	82	96	75	97	71	96	106	87	67	83	96	68
6.4	76	96	74	92	67	92	104	80	68	77	97	64
6.6	69	94	73	94	65	90	96	73	68	72	108	61
6.8	66	92	69	97	58	84	92	76	68	70	104	62
6.9	65	94	67	85	52	80	89	85	62	67	100	62
7.1	68	86	62	78	54	78	86	78	58	64	98	64
7.3	71	72	56	77	57	74	80	74	58	61	96	65
7.4	61	70	54	74	56	74	82	70	57	58	94	58
7.6	58	67	50	73	55	76	81	65	60	57	91	57
