## Supplementary material for "Competition with *Pseudomonas aeruginosa* induces *Staphylococcus aureus* in an antibiotic-tolerant viable but non culturable state": S20 File

### Sheet: Data A
Number of S. aureus cells in mono-culture
Time (h)	Exp1 R1	Exp1 R2	Exp1 R3	Exp1 R4	Exp2 R1	Exp2 R2	Exp2 R3	Exp2 R4	Exp3 R1	Exp3 R2	Exp3 R3	Exp3 R4
0	24	14	28	45	24	44	7	14	25	16	12	40
0.2	24	14	32	48	24	45	7	14	26	16	12	42
0.5	24	17	33	51	25	51	8	14	28	18	17	42
0.7	24	19	33	55	34	54	8	14	29	19	18	45
0.8	24	21	34	55	34	54	8	16	29	20	19	46
1	27	23	36	53	34	55	9	16	29	20	21	50
1.2	27	23	34	52	34	54	11	16	32	22	26	50
1.4	27	23	35	54	38	57	11	17	32	22	26	50
1.6	28	23	33	54	36	61	12	17	35	23	25	60
1.8	29	23	32	56	37	57	13	19	35	23	26	64
2.1	29	23	32	62	37	57	13	19	36	22	28	57
2.3	29	23	33	57	39	58	13	19	36	22	27	54
2.5	29	23	33	59	39	55	13	19	38	22	27	57
2.7	29	23	32	56	39	57	13	19	40	22	26	70
2.9	29	23	30	60	34	60	14	19	40	22	28	65
3.2	29	23	31	54	33	66	14	19	41	22	28	60
3.4	29	23	31	55	34	60	14	17	43	22	29	57
3.6	29	23	31	58	34	60	14	17	49	22	26	60
3.8	29	23	30	53	34	55	14	17	49	20	14	61
4.3	28	27	30	52	32	54	11	13	60	20	14	54
4.4	28	27	30	53	35	51	11	13	64	20	14	54
4.8	30	28	30	51	36	53	11	15	92	20	14	54
5	31	35	30	48	42	52	11	15	104	20	14	58
5.2	32	36	30	51	43	51	11	15	120	20	14	57
5.4	35	40	30	50	48	51	11	18	162	20	14	60
5.6	40	40	30	52	57	58	11	18	182	23	14	64
5.8	43	49	30	54	59	57	11	22	246	24	14	67
6.2	44	54	30	56	70	57	11	24	304	25	14	71
6.4	52	56	30	59	88	60	11	30	394	26	14	71
6.8	59	77	21	44	110	44	9	35	550	20	9	64

### Sheet: Data B
Experiment and repeat number	Number of dividing S. aureus	Number of non-dividing S. aureus	Number of dying S. aureus	Dividing fraction	Non-dividing fraction	Lysing fraction
Exp1 R1	4	14	6	0.166667	0.583333	0.25
Exp1 R2	0	5	2	0	0.714286	0.285714
Exp1 R3	6	1	7	0.428571	0.0714286	0.5
Exp1 R4	2	10	2	0.142857	0.714286	0.142857
Exp2 R1	0	19	9	0	0.678571	0.321429
Exp2 R2	3	9	13	0.12	0.36	0.52
Exp2 R3	4	23	18	0.0888889	0.511111	0.4
Exp2 R4	2	7	7	0.125	0.4375	0.4375
Exp3 R1	4	18	2	0.166667	0.75	0.0833333
Exp3 R2	2	20	22	0.0454545	0.454545	0.5
Exp3 R3	0	7	5	0	0.583333	0.416667
Exp3 R4	2	16	22	0.05	0.4	0.55

### Sheet: Data C
Number of S. aureus cells in co-culture
Time (h)	Exp1 R1	Exp1 R2	Exp1 R3	Exp1 R4	Exp2 R1	Exp2 R2	Exp2 R3	Exp2 R4	Exp3 R1	Exp3 R2	Exp3 R3	Exp3 R4
0	2	2	16	6	7	10	12	6	15	7	10	11
0.1	2	2	16	6	7	10	12	6	15	7	10	11
0.4	2	2	16	6	7	10	13	6	15	7	10	11
0.6	2	2	16	6	7	10	13	6	16	7	10	11
0.7	2	2	16	6	7	10	11	6	16	7	10	11
1	2	2	16	6	7	10	14	6	16	7	10	11
1.1	2	2	16	6	7	10	13	6	18	7	10	11
1.6	2	2	16	6	7	10	14	6	18	7	10	11
1.7	2	2	16	6	7	10	13	6	18	7	10	11
2.2	2	2	16	6	7	10	11	6	18	7	10	11
2.4	2	2	16	6	7	10	11	6	18	7	10	11
2.5	2	2	16	6	7	10	10	6	18	7	10	11
3	2	2	16	6	7	10	11	6	19	7	10	11
3.2	2	2	16	6	7	10	10	6	20	7	10	11
3.4	2	2	16	6	7	10	10	6	20	7	10	11
3.5	2	2	16	6	7	10	10	6	20	7	10	11
3.7	2	2	16	7	7	10	10	6	20	7	10	11
3.9	2	2	16	7	7	10	11	6	20	7	10	11
4.1	2	2	16	8	7	10	11	6	20	7	10	11
4.4	2	2	16	8	7	10	11	6	21	7	10	11
4.8	2	2	16	8	7	10	11	6	21	7	10	11
4.9	2	2	16	8	7	10	10	6	21	7	10	11
5.1	2	2	16	8	7	10	10	6	21	7	10	11
5.5	2	2	16	8	7	11	10	7	21	7	12	11
5.6	2	2	16	8	7	11	11	7	21	7	12	11
5.6	2	2	16	8	7	11	12	7	21	7	12	11
5.8	2	2	17	8	7	11	13	8	22	7	12	11
6.2	2	2	20	8	7	11	15	9	22	7	17	11
6.4	2	2	18	8	7	12	17	11	22	7	17	11
6.8	2	2	19	6	7	13	25	12	22	7	20	9

### Sheet: Data D
Experiment and repeat number	Number of dividing S. aureus	Number of non-dividing S. aureus	Number of dying S. aureus	Dividing fraction	Non-dividing fraction	Lysing fraction
Exp1 R1	0	2	0	0	1	0
Exp1 R2	4	8	0	0.333333	0.666667	0
Exp1 R3	0	2	0	0	1	0
Exp1 R4	1	5	0	0.166667	0.833333	0
Exp2 R1	1	12	3	0.0625	0.75	0.1875
Exp2 R2	1	9	5	0.0666667	0.6	0.333333
Exp2 R3	1	3	2	0.166667	0.5	0.333333
Exp2 R4	0	7	0	0	1	0
Exp3 R1	0	7	0	0	1	0
Exp3 R2	2	6	2	0.2	0.6	0.2
Exp3 R3	1	7	2	0.1	0.7	0.2
Exp3 R4	0	9	2	0	0.818182	0.181818

### Sheet: Data E
Number of P. aeruginosa cells in co-culture
Time (h)	Exp1 R1	Exp1 R2	Exp1 R3	Exp1 R4	Exp2 R1	Exp2 R2	Exp2 R3	Exp2 R4	Exp3 R1	Exp3 R2	Exp3 R3	Exp3 R4
0	148	154	160	149	132	162	162	147	167	142	167	137
0.1	164	134	139	156	142	140	167	155	186	150	127	142
0.4	154	146	155	142	135	161	212	158	166	148	134	160
0.6	172	170	188	168	168	170	184	200	188	152	190	194
0.7	170	166	172	170	172	181	178	202	210	173	156	204
1	192	200	220	184	182	186	210	197	207	168	180	234
1.1	198	180	214	180	175	190	245	218	246	195	192	274
1.6	217	264	300	218	214	244	274	242	236	216	242	332
1.7	250	276	290	266	223	230	282	277	310	251	276	352
2.2	300	340	382	297	308	328	360	372	306	324	350	346
2.4	324	293	364	288	328	294	400	328	324	290	326	356
2.5	388	300	300	240	285	311	226	225	264	274	280	257
3	313	200	215	167	244	207	138	176	186	200	210	200
3.2	200	195	214	148	206	217	154	167	164	184	206	178
3.4	188	186	210	128	182	150	148	138	138	210	172	188
3.5	144	172	172	127	166	160	125	122	115	158	159	137
3.7	152	155	133	88	158	158	126	120	97	149	119	124
3.9	126	118	155	110	155	134	122	108	87	130	95	98
4.1	117	90	128	90	136	132	90	86	68	128	74	99
4.4	112	105	128	86	108	146	85	77	63	102	77	77
4.8	104	100	88	79	101	126	84	83	57	107	66	67
4.9	89	97	85	70	92	124	77	76	54	106	79	65
5.1	95	93	80	73	89	119	69	71	57	107	76	64
5.5	71	73	84	70	91	110	85	95	54	125	74	68
5.6	65	85	87	63	96	129	78	96	57	106	68	48
5.6	66	83	82	62	106	120	84	89	56	122	65	56
5.8	68	93	84	59	101	122	80	101	55	97	66	61
6.2	64	87	64	65	116	112	114	109	46	106	74	54
6.4	74	82	56	74	115	123	111	105	63	112	83	60
6.8	85	94	67	79	125	98	108	119	70	122	68	56

### Sheet: Data F
Doubling time (min)
1st generation		2nd generation		3rd generation
SA mono-culture	SA co-culture	SA mono-culture	SA co-culture	SA mono-culture	SA co-culture
29.7833	335.267	258.333	36.8833	37.1	35.3
29.7833	327.75	288.117	15.35	26.3167	35.3
84.7167	335.267	141.65	22.8667	10.95	21.5333
29.7833	350.617	67.1833	15.35	30.1167	31.6167
71.2667	338.267	284.65	21.5333	63.3	31.6167
12.5	335.267	295.433	31.6167	10.7833	31.6167
71.2667	350.617	90.0333	56.8333	11.85	35.3
39.7	327.75	112.17	69.1833	10.1333	35.3
45.3833	327.75	112.17	36.8833	46.7667	35.3
29.7833	350.617	195.166	21.5333	67.9	10.0833
		195.166	79.7	48	25.2167
		295.433	88.05	32.6333	35.3
		248.417	44.4	32.6333	43.65
		79.2833	54.4833	26.3167	43.65
		80.55	21.5333	22.6333	43.65
				67.9	43.65
